# MiXcan: a Framework for Cell-Type-Specific Transcriptome-Wide Association Studies with an Application to Breast Cancer

**DOI:** 10.1101/2022.03.15.484509

**Authors:** Xiaoyu Song, Jiayi Ji, Joseph H. Rothstein, Stacey E. Alexeeff, Lori C. Sakoda, Adriana Sistig, Ninah Achacoso, Eric Jorgenson, Alice S. Whittemore, Robert J. Klein, Laurel A. Habel, Pei Wang, Weiva Sieh

## Abstract

Human bulk tissue samples comprise multiple cell types with diverse roles in disease etiology. Conventional transcriptome-wide association study (TWAS) approaches predict gene expression at the tissue level from genotype data, without considering cell-type heterogeneity, and test associations of the predicted tissue-level gene expression with disease. Here we develop MiXcan, a new TWAS approach that predicts cell-type-specific gene expression levels, identifies disease-associated genes via combination of cell-type-specific association signals for multiple cell types, and provides insight into the disease-critical cell type. We conducted the first cell-type-specific TWAS of breast cancer in 58,648 women and identified 12 transcriptome-wide significant genes using MiXcan compared with only eight genes using conventional approaches. Importantly, MiXcan identified genes with distinct associations in mammary epithelial versus stromal cells, including three new breast cancer susceptibility genes. These findings demonstrate that cell-type-specific TWAS can reveal new insights into the genetic and cellular etiology of breast cancer and other diseases.
