## Supplementary Table 1 for "MiXcan: a Framework for Cell-Type-Specific Transcriptome-Wide Association Studies with an Application to Breast Cancer"

### Sheet: Table S1
Table S1. Genes associated with breast cancer at FDR < 0.10 using the MiXcan or PrediXcan approaches in 58,648 women, and the corresponding S-PrediXcan and GWAS results in a larger sample of 228,951 women of European ancestry.
Gene ID	Gene Name	Cytoband	Starta	Enda	Gene Type	MiXcan							PrediXcanb			S-PrediXcanc			GWAS hits within 500 kb
						Epithelial			Stromal			Combined							SNP	Distance	Reference
						Effect	SE	P-value	Effect	SE	P-value	P-value	Effect	SE	P-value	Effect	SE	P-value		bp
Genes identified by both MiXcan and PrediXcan
ENSG00000033867	SLC4A7	3p24.1	27414212	27525911	protein coding	2.3	0.27	2e-17	Same model			2.0E-17***	2.3	0.27	2.0E-17***	1.11074	0.0859749	3.5E-38***	rs4973768	3'-UTR	Michailidou 2017
ENSG00000227082	CH17-437K3.1	1p11.2	121138614	121204983	lincRNA	-1.62	0.28	7.3e-09	Same model			7.3E-09***	-1.62	0.28	7.3E-09***	-0.557909	0.0506267	3.1E-28***	rs11249433	75630	Michailidou 2017
ENSG00000198945	L3MBTL3	6q23.1	130334844	130462596	protein coding	-0.12	0.02	1.4e-08	Same model			1.4E-08***	-0.12	0.02	1.4E-08***	-0.114444	0.0170878	2.1E-11***	rs6569648	intronic	Michailidou 2017; Milne 2017
ENSG00000166965	RCCD1	15q26.1	91498100	91506355	protein coding	-0.16	0.03	4.2e-07	Same model			4.2E-07***	-0.16	0.03	4.2E-07***	-0.155571	0.0234835	3.5E-11***	rs2290203	5712	Michailidou 2017
ENSG00000025156	HSF2	6q22.31	122720691	122754264	protein coding	-0.42	0.09	9.2e-06	Same model			9.2E-06**	-0.42	0.09	9.2E-06**	-0.117251	0.0336043	4.8E-04*	--	--	--
ENSG00000167646	DNAAF3	19q13.42	55670029	55678090	protein coding	0.09	0.05	0.083	0.19	0.04	9e-06	1.8E-05**	0.15	0.04	5.2E-05**	0.0987846	0.0315974	1.8E-03*	--	--	--
ENSG00000147324	MFHAS1	8p23.1	8640864	8751155	protein coding	-0.55	0.13	2.8e-05	Same model			2.8E-05**	-0.55	0.13	2.8E-05**	-0.318527	0.0985016	1.2E-03*	--	--	--
ENSG00000140474	ULK3	15q24.1	75128457	75135687	protein coding	-6.71	1.6	2.7e-05	-6.5	1.59	4.6e-05	3.4E-05**	-1.43	0.36	6.6E-05**	-0.126532	0.0277059	4.9E-06***	--	--	--
ENSG00000267058	RP11-15A1.3	19q13.31	44395956	44405957	lincRNA	0.28	0.07	3.5e-05	Same model			3.5E-05**	0.28	0.07	3.5E-05**	0.384505	0.0514005	7.4E-14***	rs3760982	-109443	Michailidou 2017
ENSG00000103544	C16orf62	16p12.3	19566562	19718115	protein coding	0.5	0.12	5.8e-05	Same model			5.8E-05**	0.5	0.12	5.8E-05**	0.102125	0.201076	0.61	--	--	--
ENSG00000164111	ANXA5	4q27	122589110	122618268	protein coding	1.47	0.37	7.4e-05	1.33	0.37	0.00027	1.2E-04**	1.04	0.28	1.9E-04**	0.126014	0.0945132	0.18	--	--	--
ENSG00000204427	ABHD16A	6p21.33	31654726	31671221	protein coding	-0.24	0.06	7.4e-05	-0.2	0.06	0.00082	1.4E-04**	-0.39	0.1	1.4E-04**	-0.089717	0.0603184	0.14	--	--	--
ENSG00000142655	PEX14	1p36.22	10532345	10690815	protein coding	2.46	0.72	0.00064	2.74	0.71	0.00012	2.1E-04**	4.41	1.21	2.6E-04**	0.582471	0.0850311	7.4E-12***	rs616488	intronic	Michailidou 2017
ENSG00000171303	KCNK3	2p23.3	26915558	26956288	protein coding	0.69	0.19	0.00029	Same model			2.9E-04**	0.69	0.19	2.9E-04**	0.239657	0.119101	4.4E-02*	--	--	--
ENSG00000166263	STXBP4	17q22	53046088	53250993	protein coding	-0.06	0.07	0.41	0.18	0.05	0.00021	4.2E-04**	0.16	0.03	4.5E-06***	0.320289	0.0322825	3.4E-23***	rs2787486	intronic	Michailidou 2017
Genes identified by MiXcan only
ENSG00000112996	MRPS30	5p12	44809027	44820530	protein coding	3	0.67	6.8e-06	-4.82	0.75	1.8e-10	3.5E-10***	-0.08	0.31	0.81	0.497067	0.0435199	3.3E-30***	rs10941679	-102529	Michailidou 2017
ENSG00000183779	ZNF703	8p11.23	37553269	37557539	protein coding	-1.96	0.38	2.7e-07	1.59	0.27	2.4e-09	4.8E-09***	0.07	0.08	0.39	0.166644	0.0582952	4.3E-03*	--	--	--
ENSG00000155542	SETD9	5q11.2	56205087	56221359	protein coding	0.15	0.04	0.00052	-0.57	0.1	4.2e-09	8.4E-09***	-0.07	0.02	0.0018	-0.101902	0.0181211	1.9E-08***	rs62355902	-151364	Michailidou 2017
ENSG00000106771	TMEM245	9q31.3	111777432	111882225	protein coding	-0.64	0.12	7e-08	-0.3	0.1	0.0022	1.4E-07***	-0.42	0.14	0.0034	0.0421997	0.0688392	0.54	--	--	--
ENSG00000164199	ADGRV1	5q14.3	89825161	90460254	protein coding	-0.27	0.05	3.6e-07	0.27	0.05	3.6e-07	3.6E-07***	NA			-0.0879672	0.146372	0.55	rs10474352	271971	Michailidou 2017
ENSG00000283787	PRR33	11p15.5	1909807	1913125	protein coding	-1.41	0.28	5.2e-07	1.41	0.28	5.2e-07	5.2E-07***	NA			-1.38598	0.138519	1.4E-23***	rs3817198	-801	Michailidou 2017
ENSG00000166446	CDYL2	16q23.2	80631803	80838226	protein coding	-0.13	0.03	9.1e-07	-0.08	0.03	0.001	1.8E-06***	-2.67	0.85	0.0017	-0.104047	0.0358216	3.7E-03*	rs13329835	intronic	Michailidou 2017
ENSG00000243137	PSG4	19q13.31	43696854	43711451	protein coding	-0.16	0.04	3e-06	0.14	0.04	0.00011	5.9E-06***	0	0.03	0.95	0.00862208	0.0137139	0.53	--	--	--
ENSG00000254038	RP11-419C23.1	8p11.23	36924959	36926936	lincRNA	-0.32	0.07	1.4e-05	0.29	0.06	6.3e-06	8.7E-06**	0.04	0.05	0.45	0.101377	0.0232734	1.3E-05*	rs13365225	-66476	Michailidou 2017
ENSG00000177283	FZD8	10p11.21	35927177	35931206	protein coding	-1.25	0.28	9.9e-06	1.25	0.28	9.9e-06	9.9E-06**	NA			0.054171	0.0696857	0.44	--	--	--
ENSG00000175489	LRRC25	19p13.11	18501954	18508427	protein coding	1.29	0.3	1.2e-05	-1.35	0.37	0.0003	2.4E-05**	0.3	0.09	0.00054	1.11531	0.116636	1.2E-21***	rs4808801	62714	Michailidou 2017
ENSG00000273136	NBPF26	1q21.2	148250249	148346791	protein coding	0.44	0.1	2e-05	-0.43	0.11	5.5e-05	3.0E-05**	0.07	0.02	0.0026	-0.0624575	0.0476365	0.19	--	--	--
ENSG00000184117	NIPSNAP1	22q12.2	29950797	29977326	protein coding	-0.07	0.04	0.085	0.53	0.12	2.2e-05	4.3E-05**	0.08	0.07	0.27	-0.0236795	0.0961873	0.81	rs132390	-329320	Michailidou 2017
ENSG00000197081	IGF2R	6q25.3	160390131	160534539	protein coding	-0.42	0.1	2.4e-05	-0.03	0.1	0.75	4.8E-05**	-0.37	0.11	0.00089	-0.234375	0.0848015	5.7E-03*	--	--	--
ENSG00000138074	SLC5A6	2p23.3	27422455	27435826	protein coding	-1.81	0.44	3.4e-05	-1.67	0.43	8.9e-05	5.0E-05**	-1.02	0.37	0.0054	-0.00696526	0.0547594	0.9	--	--	--
ENSG00000146112	PPP1R18	6p21.33	30644166	30655672	protein coding	0.31	0.08	9.6e-05	-0.31	0.08	9.6e-05	9.6E-05**	1.76	0.9	0.05	0.318357	0.0723209	1.1E-05*	--	--	--
ENSG00000054219	LY75	2q24.2	160659866	160761260	protein coding	-0.1	0.02	5.2e-05	-0.06	0.04	0.17	1.0E-04**	-0.1	0.04	0.02	-0.0632161	0.0278438	2.3E-02*	--	--	--
ENSG00000235098	ANKRD65	1p36.33	1353800	1357149	protein coding	2.41	0.63	0.00012	-2.82	0.73	0.00011	1.1E-04**	0.01	0.08	0.89	0.0319371	0.0428636	0.46	--	--	--
ENSG00000142675	CNKSR1	1p36.11	26503894	26516377	protein coding	-0.17	0.04	0.00013	0.17	0.04	0.00013	1.3E-04**	0.92	0.59	0.12	0.176487	0.0889272	4.7E-02*	--	--	--
ENSG00000150316	CWC15	11q21	94695787	94706776	protein coding	-0.12	0.03	6.7e-05	0.1	0.05	0.039	1.3E-04**	-0.14	0.06	0.016	-0.065421	0.0454953	0.15	--	--	--
ENSG00000160352	ZNF714	19p12	21264965	21308073	protein coding	-4.1	1.06	0.00011	3.99	1.07	0.00018	1.4E-04**	-0.08	0.09	0.37	0.0439258	0.0336333	0.19	--	--	--
ENSG00000070759	TESK2	1p34.1	45809555	45956838	protein coding	-0.18	0.05	7.1e-05	-0.05	0.06	0.41	1.4E-04**	-0.3	0.1	0.0017	-0.458539	0.188367	1.5E-02*	--	--	--
ENSG00000166262	FAM227B	15q21.2	49619159	49913128	protein coding	-0.64	0.16	7.2e-05	0.43	0.16	0.0065	1.4E-04**	-0.12	0.14	0.38	-0.143203	0.069834	4.0E-02*	--	--	--
ENSG00000126790	L3HYPDH	14q23.1	59927081	59951148	protein coding	-0.1	0.02	7.2e-05	0.03	0.03	0.29	1.4E-04**	-0.03	0.02	0.22	-0.022942	0.0160348	0.15	--	--	--
ENSG00000196369	SRGAP2B	1q21.1	143913615	144094424	pseudogene	-0.76	0.19	7.4e-05	-0.26	0.1	0.0093	1.5E-04**	-0.78	0.25	0.0022	-0.459029	0.166637	5.9E-03*	--	--	--
ENSG00000106077	ABHD11	7q11.23	73150424	73153197	protein coding	-0.25	0.06	7.4e-05	0.06	0.08	0.46	1.5E-04**	-0.12	0.07	0.1	-0.0671229	0.067672	0.32	--	--	--
ENSG00000185829	ARL17A	17q21.31	44594068	44657048	protein coding	0	0.02	0.89	-0.1	0.02	8.6e-05	1.7E-04**	-0.05	0.03	0.036	-0.0545501	0.011949	5.0E-06***	rs2532263	-341600	Michailidou 2017
ENSG00000251600	RP11-673E1.1	4q31.21	144833484	144903607	lincRNA	-0.22	0.06	0.0001	0.17	0.08	0.027	2.0E-04**	-0.04	0.05	0.44	0.00861919	0.0122908	0.48	--	--	--
ENSG00000182533	CAV3	3p25.3	8775486	8883492	protein coding	0.03	0.05	0.55	-0.1	0.02	0.00011	2.2E-04**	-0.05	0.03	0.17	-0.0190616	0.0292981	0.52	--	--	--
ENSG00000188033	ZNF490	19p13.2	12688775	12750912	protein coding	0	0.04	0.9	0.12	0.03	0.00012	2.4E-04**	0.17	0.05	0.0015	0.145124	0.0501124	3.8E-03*	rs78269692	407365	Michailidou 2017
ENSG00000021488	SLC7A9	19q13.11	33321415	33360672	protein coding	-1.99	0.53	0.00019	2.03	0.56	0.00031	2.4E-04**	-0.01	0.02	0.78	-0.000265015	0.0256642	0.99	--	--	--
ENSG00000212719	C17orf51	17p11.2	21428051	21477722	protein coding	-0.11	0.03	0.00014	-0.11	0.04	0.0054	2.8E-04**	-0.2	0.06	0.0011	-0.0838664	0.0586668	0.15	--	--	--
ENSG00000221923	ZNF880	19q13.41	52873170	52889048	protein coding	-0.01	0.03	0.74	-0.05	0.01	0.00015	3.0E-04**	-0.05	0.02	0.046	-0.038356	0.0112147	6.3E-04*	--	--	--
ENSG00000284308	C2orf81	2p13.1	74641303	74648718	protein coding	-0.2	0.1	0.045	-0.45	0.12	0.00015	3.0E-04**	-0.45	0.2	0.021	0.105707	0.133354	0.43	--	--	--
ENSG00000123106	CCDC91	12p11.22	28286182	28734444	protein coding	-0.18	0.05	0.00032	-0.21	0.06	0.00029	3.0E-04**	-0.24	0.08	0.0032	-0.256836	0.031949	9.1E-16***	rs7297051; 12:29140260	-111,365; 405,816	Michailidou 2017; Zhang 2020
ENSG00000226067	LINC00623	1q21.2	149284645	149286975	lincRNA	-1.81	0.55	0.0011	-1.2	0.32	0.00018	3.0E-04**	-0.77	0.23	0.00065	-0.587525	0.073795	1.7E-15***	--	--	--
ENSG00000198680	TUSC1	9p21.2	25676387	25678438	protein coding	-0.15	0.04	0.00017	-0.04	0.03	0.2	3.5E-04**	-0.12	0.04	0.003	0.00341005	0.0500114	0.95	--	--	--
ENSG00000105700	KXD1	19p13.11	18668572	18680197	protein coding	0.24	0.07	0.00035	-0.31	0.09	0.0004	3.7E-04**	0.05	0.07	0.53	0.403433	0.0777594	2.1E-07***	rs4808801	-97431	Michailidou 2017
ENSG00000125630	POLR1B	2q13	113299492	113334727	protein coding	-1.06	0.29	0.00029	1.16	0.34	0.00059	3.9E-04**	-0.02	0.03	0.55	0.0232501	0.0186179	0.21	--	--	--
ENSG00000155275	TRMT44	4p16.1	8437867	8495258	protein coding	-0.13	0.04	0.0002	0.07	0.07	0.34	4.0E-04**	-0.09	0.04	0.024	-0.0199773	0.0254301	0.43	--	--	--
ENSG00000205362	MT1A	16q12.2	56672578	56673999	protein coding	-0.12	0.12	0.32	-0.15	0.04	0.0002	4.0E-04**	-0.26	0.09	0.0025	-0.160886	0.0599769	7.3E-03*	rs2432539	-251591	Michailidou 2017
ENSG00000273344	PAXIP1-AS1	7q36.2	154795158	154797413	lincRNA	-1.29	0.4	0.0011	-0.84	0.23	0.00024	4.0E-04**	-0.85	0.3	0.0046	-0.104291	0.13119	0.43	--	--	--
ENSG00000130511	SSBP4	19p13.11	18529674	18545372	protein coding	0.2	0.05	0.00027	-0.17	0.07	0.018	5.3E-04**	0.21	0.11	0.046	1.19054	0.117512	4.0E-24***	rs4808801	25769	Michailidou 2017
ENSG00000203791	METTL10	10q26.13	126436718	126480439	protein coding	-0.07	0.02	0.00028	-0.02	0.02	0.37	5.5E-04**	-0.06	0.02	0.01	-0.0817014	0.0208099	8.6E-05*	--	--	--
ENSG00000116874	WARS2	1p12	119573839	119683294	protein coding	0.29	0.1	0.0032	-0.35	0.1	0.00035	6.3E-04**	-0.01	0.02	0.46	-0.0175951	0.0113301	0.12	--	--	--
ENSG00000234918	RP11-20F24.2	10p11.21	37529815	37530977	lincRNA	-1.37	0.38	0.00032	0.18	0.38	0.62	6.4E-04**	-0.54	0.27	0.051	-0.194047	0.0848065	2.2E-02*	--	--	--
ENSG00000229921	KIF25-AS1	6q27	168393502	168397757	lincRNA	-0.1	0.03	0.00034	0.03	0.03	0.25	6.8E-04**	0	0.02	0.97	0.00826855	0.0138308	0.55	--	--	--
ENSG00000164253	WDR41	5q13.3-5q14.1	76721795	76916436	protein coding	-0.05	0.04	0.2	-0.14	0.04	0.00034	6.8E-04**	-0.1	0.06	0.086	-0.0553406	0.0402527	0.17	--	--	--
ENSG00000130559	CAMSAP1	9q34.3	138700333	138799074	protein coding	-0.38	0.11	0.00038	0.16	0.19	0.42	7.6E-04**	-0.33	0.12	0.0063	0.0109638	0.0769286	0.89	--	--	--
ENSG00000196584	XRCC2	7q36.1	152341864	152373250	protein coding	0	0.05	0.95	-0.26	0.07	0.00039	7.9E-04**	-0.13	0.04	0.0027	-0.0939469	0.0330111	4.4E-03*	--	--	--
ENSG00000184908	CLCNKB	1p36.13	16370231	16383803	protein coding	-0.14	0.05	0.0071	-0.24	0.07	0.00045	8.4E-04**	-0.14	0.08	0.097	-0.0759525	0.0698831	0.28	--	--	--
ENSG00000250067	YJEFN3	19p13.11	19639670	19648390	protein coding	-0.28	0.09	0.00089	-0.28	0.09	0.00089	8.9E-04**	-0.27	0.09	0.0019	-0.218242	0.0518219	2.5E-05*	rs2965183	-93974	Michailidou 2017
ENSG00000021300	PLEKHB1	11q13.4	73357223	73373864	protein coding	0.77	0.22	0.00052	0.24	0.08	0.0039	9.1E-04**	0.28	0.13	0.028	0.26127	0.135028	0.053	--	--	--
ENSG00000181885	CLDN7	17p13.1	7163222	7167302	protein coding	-0.31	0.09	0.00048	-0.18	0.09	0.032	9.4E-04**	-0.12	0.14	0.39	-0.374438	0.0918462	4.6E-05*	rs78378222	404,450; 3'-UTR of TP53	Zhang 2020
ENSG00000137501	SYTL2	11q14.1	85405267	85522202	protein coding	0.01	0.04	0.85	-0.11	0.03	0.00049	9.9E-04**	-0.08	0.05	0.12	-0.0334996	0.043663	0.44	--	--	--
ENSG00000197894	ADH5	4q23	99992129	100009952	protein coding	-0.23	0.07	0.00072	-0.24	0.08	0.0016	9.9E-04**	-0.23	0.08	0.0043	0.081371	0.0760012	0.28	--	--	--
ENSG00000125409	TEKT3	17p12	15207128	15244958	protein coding	-2.32	0.7	0.00091	-2.04	0.62	0.0011	1.0E-03**	-1.55	0.63	0.014	-0.00550429	0.0295733	0.85	--	--	--
ENSG00000103479	RBL2	16q12.2	53467889	53525561	protein coding	0.76	0.25	0.002	-1.39	0.41	0.0007	1.0E-03**	-0.04	0.02	0.13	-0.00512346	0.0182327	0.78	rs17817449; rs11075995	287,806; 329,730	Michailidou 2017
ENSG00000155957	TMBIM4	12q14.3	66529626	66563852	protein coding	-0.15	0.04	0.00055	-0.03	0.03	0.34	1.1E-03**	-0.15	0.1	0.16	-0.0606576	0.0328149	0.065	--	--	--
ENSG00000102879	CORO1A	16p11.2	30194148	30200397	protein coding	1.34	0.39	0.00057	-0.18	0.08	0.019	1.1E-03**	0	0.12	0.99	0.0796624	0.260101	0.76	--	--	--
ENSG00000148513	ANKRD30A	10p11.21	37414716	37673039	protein coding	-0.45	0.14	0.0016	-0.47	0.14	0.00095	1.2E-03**	-0.61	0.19	0.0011	-0.164338	0.0657702	1.2E-02*	--	--	--
ENSG00000235169	SMIM1	1p36.32	3689352	3692546	protein coding	-0.12	0.04	0.0022	-0.12	0.04	0.00083	1.2E-03**	-0.16	0.05	0.0017	0.0127869	0.0401398	0.75	--	--	--
ENSG00000031691	CENPQ	6p12.3	49431091	49460820	protein coding	-0.1	0.04	0.0079	0.12	0.04	0.00066	1.2E-03**	0.04	0.02	0.067	0.00490896	0.0120525	0.68	--	--	--
ENSG00000173611	SCAI	9q33.3	127704887	127905785	protein coding	0.25	0.1	0.017	0.92	0.27	0.00064	1.2E-03**	0.2	0.16	0.2	0.00655589	0.136591	0.96	--	--	--
ENSG00000105889	STEAP1B	7p15.3	22459063	22672544	protein coding	-0.11	0.03	0.00071	-0.11	0.04	0.015	1.4E-03**	-0.12	0.05	0.0065	0.00916435	0.0324241	0.78	--	--	--
ENSG00000261037	CTC-471C19.1	5p15.32	6019142	6022396	lincRNA	0	0.03	0.93	-0.09	0.03	0.0007	1.4E-03**	-0.05	0.03	0.086	0.0071692	0.013352	0.59	--	--	--
ENSG00000181031	RPH3AL	17p13.3	62180	236045	protein coding	-0.11	0.03	0.00074	0	0.04	0.95	1.5E-03**	-0.07	0.04	0.043	-0.00154577	0.180946	0.99	--	--	--
Genes identified by PrediXcan only
ENSG00000171943	SRGAP2C	1p11.2	121107124	121129949	pseudogene	-0.19	0.25	0.43	-0.58	0.28	0.041	0.078	-0.65	0.11	1.8E-09***	-0.558148	0.0502636	1.2E-28***	rs11249433	150664	Michailidou 2017
ENSG00000155749	ALS2CR12	2q33.1	202152994	202222121	protein coding	-0.1	0.12	0.4	0.4	0.22	0.07	0.13	0.18	0.04	2.6E-06***	0.154099	0.0222329	4.2E-12***	rs1830298	intronic	Michailidou 2017
ENSG00000064012	CASP8	2q33.1	202098166	202152434	protein coding	-0.65	0.3	0.027	0.43	0.27	0.11	0.044	-0.13	0.03	3.1E-06***	-0.106048	0.0159628	3.1E-11***	rs1830298	28813	Michailidou 2017
ENSG00000176222	ZNF404	19q13.31	44376515	44405537	protein coding	-2.66	6.41	0.68	2.73	6.17	0.66	0.67	0.22	0.05	3.6E-05**	0.185202	0.0250702	1.5E-13***	rs3760982	-90002	Michailidou 2017
ENSG00000125611	CHCHD5	2q13	113341817	113346852	protein coding	1.01	1.07	0.34	-1.37	1.07	0.2	0.26	-0.29	0.07	6.2E-05**	-0.186613	0.0785803	1.8E-02*	--	--	--
ENSG00000179023	KLHDC7A	1p36.13	18807476	18812620	protein coding	-0.07	0.09	0.39	-0.24	0.09	0.0057	0.011	-0.2	0.05	6.8E-05**	-0.159445	0.0326894	1.1E-06***	rs2992756	-137	Michailidou 2017
ENSG00000198792	TMEM184B	22q13.1	38615298	38669040	protein coding	0.25	0.19	0.17	0.03	0.23	0.9	0.7	0.34	0.09	8.8E-05**	0.537504	0.0814237	4.1E-11***	rs738321	-46465	Michailidou 2017
ENSG00000158941	CCAR2	8p21.3	22462145	22479027	protein coding	0.12	0.09	0.2	0.42	0.15	0.0053	0.01	0.41	0.11	1.3E-04**	0.110633	0.0694459	0.11	--	--	--
ENSG00000146352	CLVS2	6q22.31	123317116	123394072	protein coding	-0.27	0.13	0.03	-0.11	0.12	0.37	0.058	-0.35	0.09	1.5E-04**	-0.424995	0.0824837	2.6E-07***	--	--	--
ENSG00000134864	GGACT	13q32.3	101182418	101241782	protein coding	1.85	1.92	0.34	-1.74	1.98	0.38	0.36	0.19	0.05	1.6E-04**	0.00334036	0.0385552	0.93	--	--	--
ENSG00000254986	DPP3	11q13.2	66247484	66277128	protein coding	0.08	0.06	0.21	0.16	0.11	0.16	0.18	0.26	0.07	2.5E-04**	0.25646	0.0539605	2.0E-06***	--	--	--
ENSG00000106638	TBL2	7q11.23	72983262	72993121	protein coding	0.06	0.03	0.048	0.06	0.03	0.046	0.047	0.14	0.04	2.7E-04**	0.042939	0.0287327	0.14	--	--	--
ENSG00000198931	APRT	16q24.3	88875747	88878352	protein coding	-0.38	0.21	0.075	-0.14	0.32	0.66	0.16	-1.07	0.3	3.6E-04**	-0.202777	0.128169	0.11	--	--	--
ENSG00000090615	GOLGA3	12q24.33	133345495	133405444	protein coding	0.1	0.04	0.011	0.04	0.04	0.28	0.021	0.15	0.04	4.7E-04**	0.1007	0.0442984	2.3E-02*	--	--	--
ENSG00000271151	RP11-394I13.2	2q31.1	174833079	174834146	lincRNA	0.08	0.04	0.054	0.13	0.04	0.0025	0.0049	0.28	0.08	5.1E-04**	-0.0993952	0.05495	0.07	--	--	--
ENSG00000105607	GCDH	19p13.2	13001840	13025021	protein coding	0.13	0.09	0.13	0.12	0.08	0.15	0.14	0.31	0.09	5.2E-04**	0.285236	0.0582279	9.7E-07***	rs78269692	133256	Michailidou 2017
*** P-value < 7.7E-06 using the Bonferroni method account for the 6461 genes tested.
** FDR < 0.10 using the Benjamini-Hochberg method. The P-value corresponding to the FDR threshold was 1.6E-3 for MiXcan and 5.3E-4 for PrediXcan.
a. GRCh37 positions from GENCODE release 26 <https://www.gencodegenes.org/human/release_26lift37.html>.
b. Elastic net models were built using GTEx v8 mammary tissue data for 125 European ancestry women and all SNPs in the PredictDB database <https://predictdb.org/>. NA indicates that none of the SNPs evaluated were selected as predictors in the elastic net models for 3 genes (FZD8, ADGRV1, PRR33).
c. S-PrediXcan (Barbeira 2018) was used to test associations of imputed gene expression levels with breast cancer risk using GWAS summary statistics for 122,977 cases and 105,974 controls (Michailidou 2017). *** denotes P-value < 7.7E-06 and * denotes P-value < 0.05.
